# Profiling copy number alterations in cell-free tumour DNA using a single-reference

**DOI:** 10.1101/290171

**Authors:** Alan J Robertson, Qinying Xu, Sarah Song, Devika Ganesamoorthy, Derek Benson, Wenhan Chen, Kaltin Ferguson, Katia Nones, Sunil R Lakhani, Peter T Simpson, Nicola Waddell, John V Pearson, Lachlan J.M. Coin

## Abstract

**Background:** The accurate detection of copy number alterations from the analysis of circulating cell free tumour DNA (ctDNA) in blood is essential to realising the potential of liquid biopsies. However, currently available approaches require a large number of plasma samples from healthy individuals, sequenced using the same platform and protocols to act as a reference panel. Obtaining this reference panel can be challenging, prohibitively expensive and limits the ability to migrate to improved sequencing platforms and improved protocols.

**Methods:** We developed qCNV and sCNA-seq, two distinct tools that together provide a new approach for profiling somatic copy number alterations (sCNA) through the analysis of cell free DNA (cfDNA) without a reference panel. Our approach was designed to identify sCNA from cfDNA through the analysis of a single plasma sample and a matched normal DNA sample -both of which can be obtained from the same blood draw. qCNV is an efficient method for extracting read-depth from BAM files and sCNA-seq is a method that uses a probabilistic model of read depth to infer the copy number segmentation of the tumour. We compared the results from our pipeline to the established copy number profile of a cell-line, as well as the results from the plasma-Seq analysis of cfDNA-like mixtures and real, clinical data-sets.

**Results:** With a single, unmatched, germline reference sample, our pipeline recapitulated the known copy number profile of a cell-line and demonstrated similar results to those obtained from plasma-Seq. With less than 1X genome coverage, our approach identified clinically relevant sCNA in samples with as little as 20 % tumour DNA. When applied to plasma samples from cancer patients, our pipeline identified clinically significant mutations.

**Conclusions:** These results show it is possible to identify therapeutically-relevant copy number mutations from plasma samples without the need to generate a reference panel from a large number of healthy individuals. Together with the range of sequencing platforms supported by our qCNV+sCNA-Seq pipeline, as well as the Galaxy implementation of this solution, this pipeline makes cfDNA profiling more accessible and makes it easier to identify sCNA from the plasma of cancer patients.
