## Supplementary Materials for "Profiling copy number alterations in cell-free tumour DNA using a single-reference"

### Sheet: S.Table 1 - Sample Summary
Sample	Description	Sequencing type	Generated	Coverage
HT29_100	Cell-line DNA fragmented to resemble cfDNA	WGS	Heizter. et al [8]	0.13X
HT29_50	Mixture containing 50% plasma-like DNA	WGS	Heizter. et al [8]	0.17X
HT29_20	Mixture containing 20% plasma-like DNA	WGS	Heizter. et al [8]	0.14X
HT29_10	Mixture containing 10% plasma-like DNA	WGS	Heizter. et al [8]	0.12X
HT29_05	Mixture containing 5% plasma-like DNA	WGS	Heizter. et al [8]	0.13X
HT29_01	Mixture containing 1% plasma-like DNA	WGS	Heizter. et al [8]	0.11X
HT29_00	Sample containing no plasma-like DNA	WGS	Heizter. et al [8]	0.11X
Female_Reference_1	cfDNA taken from healthy female no. 1	WGS	Heizter. et al [8]	0.16X
Female_Reference_2	cfDNA taken from healthy female no. 2	WGS	Heizter. et al [8]	0.13X
Female_Reference_3	cfDNA taken from healthy female no. 3	WGS	Heizter. et al [8]	0.25X
Female_Reference_4	cfDNA taken from healthy female no. 4	WGS	Heizter. et al [8]	0.16X
Female_Reference_5	cfDNA taken from healthy female no. 5	WGS	Heizter. et al [8]	0.17X
Female_Reference_6	cfDNA taken from healthy female no. 6	WGS	Heizter. et al [8]	0.20X
Female_Reference_7	cfDNA taken from healthy female no. 7	WGS	Heizter. et al [8]	0.27X
Female_Reference_8	cfDNA taken from healthy female no. 8	WGS	Heizter. et al [8]	0.14X
Female_Reference_9	cfDNA taken from healthy female no. 9	WGS	Heizter. et al [8]	0.29X
CSPC_Patient1_TimePoint1	cfDNA from patient no.1 with castration sesensitive prostate cancer - time point 1	WGS	Heizter. et al [8]	0.26X
CSPC_Patient1_TimePoint2	cfDNA from patient no.1 with castration sesensitive prostate cancer - time point 2	WGS	Heizter. et al [8]	0.19X
CSPC_Patient1_TimePoint3	cfDNA from patient no.1 with castration sesensitive prostate cancer - time point 3	WGS	Heizter. et al [8]	0.13X
CSPC_Patient2	cfDNA from patient no. 2 with castration sesensitive prostate cancer	WGS	Heizter. et al [8]	0.25X
CSPC_Patient3	cfDNA from patient no. 3 with castration sesensitive prostate cancer	WGS	Heizter. et al [8]	0.11X
CSPC_Patient4	cfDNA from patient no. 4 with castration sesensitive prostate cancer	WGS	Heizter. et al [8]	0.06X
CRPC_Patient1_TimePoint1	cfDNA from patient no.1 with castration resistant prostate cancer - time point 1	WGS	Heizter. et al [8]	0.07X
CRPC_Patient1_TimePoint2	cfDNA from patient no.1 with castration resistant prostate cancer - time point 1	WGS	Heizter. et al [8]	0.14X
CRPC_Patient1_TimePoint3	cfDNA from patient no.1 with castration resistant prostate cancer - time point 1	WGS	Heizter. et al [8]	0.24X
CRPC_Patient2	cfDNA from patient no.2 with castration resistant prostate cancer	WGS	Heizter. et al [8]	0.15X
CRPC_Patient3	cfDNA from patient no.3 with castration resistant prostate cancer	WGS	Heizter. et al [8]	0.10X
MiSeq 'Normal' Reference	Germline DNA sample collected from patient with breast cancer	WGS	Coin et. al	0.92X
MiSeq 'Normal' Ref - Downsampled	Germline DNA sample collected from patient with breast cancer	WGS	Coin et. al	0.18X
Spellman_P1_Primary	FFPE exome data from breast cancer collected from patient no.1	Exome	Bulter. et al [17]
Spellman_P1_Metastatic	Metastatic sample from patient no.1 , collect 54 months after primary saple	Exome	Bulter. et al [17]
Spellman_P1_cfDNA	cfDNA sample from patient no.1 , collected 4 months after metastatic sample	Exome	Bulter. et al [17]
Spellman_P1_Germline	Germline DNA (buffy coat) from patient no.1 , collected at same time as cfDNA	Exome	Bulter. et al [17]
Spellman_P2_Primary	Primary Sarcoma sample collected from patient no.2	Exome	Bulter. et al [17]
Spellman_P2_cfDNA	cfDNA sample from patient no.2	Exome	Bulter. et al [17]
Spellman_P2_Germline	Germline DNA (buffy coat) from patient no.2 , collected at same time as cfDNA	Exome	Bulter. et al [17]

### Sheet: S.Table 2 - HT29_100 v F Cohort
			Overlap: sCNA-Seq v CCLE		Overlap: sCNA-Seq v plasma-Seq
	Number of events	sCNA Length (Mb)	Senesitivity (bp)	Specificty (bp)	Senesitivity (bp)	Specificty (bp)
Female_Reference_1	52	1334.7	87(87-87)	87(87-87)	69(69-69)	87(87-87)
Female_Reference_2	61	1327.8	88(88-88)	87(87-87)	70(70-70)	88(88-88)
Female_Reference_3	40	1378.7	93(93-93)	90(90-90)	74(74-74)	90(90-90)
Female_Reference_4	47	1326.3	85(85-85)	85(85-85)	68(68-68)	85(85-85)
Female_Reference_5	51	1278	85(85-85)	88(88-88)	68(68-68)	89(89-89)
Female_Reference_6	52	1330.3	91(91-91)	90(90-90)	72(72-72)	90(90-90)
Female_Reference_7	68	1332.9	88(88-88)	87(87-87)	70(70-70)	87(87-87)
Female_Reference_8	44	1354.9	89(89-89)	87(87-87)	71(71-71)	87(87-87)
Female_Reference_9	59	1357.5	95(95-95)	92(92-92)	75(75-75)	92(92-92)
Range	40-68	1278.0Mb-1378.3Mb	85-95	85-92	68-75	85-92

### Sheet: S.Table 3 - Prostate Cancer Cmp
	plasma-Seq		SCNA-SEQ		Overlap: sCNA-Seq v plasma-Seq
Patient Sample	Number of sCNAs	Length of sCNAs	Number of sCNAs	Length of sCNAs	Senesitivity (bp)	Specificty (bp)
CSPC_Patient1_TimePoint1	123	759.7	55	1026.9	73(73-73)	86(86-86)
CSPC_Patient1_TimePoint2	52	530.9	18	423.3	81(81-81)	42(42-42)
CSPC_Patient1_TimePoint3	43	428.2	35	563.1	47(47-47)	47(47-47)
CSPC_Patient2	297	1482.9	80	2307.3	31(31-31)	49(49-49)
CSPC_Patient2 (Triploid)	297	1482.9	72	1515.7	77(77-77)	77(77-78)
CSPC_Patient3	82	1097.4	49	1379	86(86-86)	98(98-98)
CSPC_Patient4	52	928.2	58	660.4	63(63-63)	34(34-34)
CRPC_Patient1_TimePoint1	124	1003.7	64	706.6	73(73-73)	55(55-55)
CRPC_Patient1_TimePoint2	132	1228.7	46	621.5	95(95-95)	47(47-47)
CRPC_Patient1_TimePoint3	180	943.9	62	852.7	67(67-67)	64(64-64)
CRPC_Patient2	348	1809.6	68	1101.5	92(92-92)	53(53-53)
CRPC_Patient3	148	1738.5	83	1562.9	75(75-75)	70(70-70)

### Sheet: S.Table 4 - Summary of Butler
Patient Sample	Number of Events	Length of events
BreastCancer_PrimaryVNormal	590	1781 Mb
BreastCancer_MetVNormal	251	1068 Mb
BreastCancer_cfDNAVNormal	165	1273 Mb
